# In silico screening by AlphaFold2 program revealed the potential binding partners of nuage-localizing proteins and piRNA-related proteins

**DOI:** 10.1101/2024.07.28.605023

**Authors:** Kawaguchi Shinichi, Xu Xin, Soga Takashi, Yamaguchi Kenta, Kawasaki Ryuuya, Shimouchi Ryota, Date Susumu, Kai Toshie

## Abstract

Protein-protein interactions are the fundamental features for understanding the molecular functions and regulations of proteins. Despite extensive databases, many interactions remain uncharacterized due to the intensive labor required for experimental validation. In this study, we utilized the AlphaFold2 program to predict interactions among proteins localized in the nuage, a germline-specific non-membrane organelle critical for piRNA biogenesis and RNA regulation. We screened 20 types of nuage proteins for 1:1 interactions and predicted dimer structures. Among those, five pairs represented novel interaction candidates. Three pairs, including Spn-E_Squ, were validated through co-immunoprecipitation in cultured cells and confirmed the interactions. Disruption of the salt bridges at the Spn-E_Squ interface verified their functional importance, underscoring the predictive model’s accuracy. Our analysis was extended to include interactions between three representative nuage components, Vas, Squ, and Tej, and approximately 430 oogenesis-related proteins. Following this extended analysis, co-immunoprecipitation in S2 cells verified interactions for three pairs: Mei-W68_Squ, CSN3_Squ, and Pka-C1_Tej. Furthermore, the majority of *Drosophila* proteins, ∼12,000, were screened for the interaction with Piwi protein, a central player in the piRNA pathway. Approximately 1.5% of the pairs, totaling 164 pairs, with a score above 0.6, were identified as potential binding partners. This in silico approach not only efficiently identifies potential interaction partners but also significantly reduces the gap by facilitating the integration of bioinformatics and experimental biology.
