## Supplementary Table S1 for "In silico screening by AlphaFold2 program revealed the potential binding partners of nuage-localizing proteins and piRNA-related proteins"

### Sheet: sheet1
Supplemental Table S1
The ranking confidence scores for the pairwise dimer predictions by AlphaFold2 as shown in Fig. 1A
	vas	spn-E	tej	tapas	qin	Kots	krimp	squ	mael	aub	AGO3	papi	vret	bel	zuc	cup	tral	me31B	shu	BoYb
vas	0.21	0.276	0.616	0.581	0.228	0.204	0.352	0.402	0.242	0.47	0.378	0.216	0.281	0.213	0.232	0.292	0.36	0.207	0.468	0.55
spn-E	0.281	0.277	0.654	0.298	0.498	0.288	0.405	0.769	0.395	0.462	0.285	0.28	0.3	0.303	0.421	0.288	0.275	0.341	0.441	0.692
tej	0.609	0.652	0.457	0.212	0.299	0.236	0.269	0.168	0.473	0.265	0.249	0.22	0.508	0.529	0.165	0.222	0.178	0.44	0.199	0.386
tapas	0.58	0.298	0.207	0.435	0.238	0.261	0.215	0.254	0.227	0.239	0.255	0.369	0.473	0.433	0.256	0.224	0.209	0.248	0.197	0.239
qin	0.225	0.502	0.235	0.236	0.294	0.307	0.246	0.379	0.256	0.299	0.245	0.218	0.243	0.236	0.217	0.238	0.221	0.22	0.327	0.336
Kots	0.207	0.308	0.204	0.209	0.312	0.401	0.27	0.175	0.211	0.251	0.267	0.228	0.232	0.208	0.216	0.222	0.199	0.261	0.26	0.351
krimp	0.231	0.301	0.308	0.224	0.248	0.207	0.346	0.384	0.463	0.303	0.332	0.198	0.332	0.293	0.374	0.338	0.228	0.315	0.195	0.25
squ	0.213	0.78	0.16	0.266	0.375	0.176	0.381	0.199	0.259	0.282	0.27	0.199	0.277	0.24	0.235	0.182	0.167	0.331	0.298	0.393
mael	0.223	0.426	0.418	0.264	0.358	0.287	0.409	0.311	0.292	0.777	0.782	0.222	0.473	0.216	0.261	0.451	0.203	0.303	0.305	0.274
aub	0.5	0.494	0.294	0.275	0.416	0.416	0.275	0.271	0.779	0.257	0.235	0.348	0.717	0.24	0.309	0.453	0.28	0.389	0.262	0.393
AGO3	0.382	0.279	0.333	0.241	0.248	0.263	0.267	0.288	0.78	0.231	0.252	0.254	0.336	0.302	0.272	0.305	0.316	0.264	0.418	0.235
papi	0.223	0.28	0.22	0.261	0.23	0.331	0.244	0.19	0.21	0.33	0.255	0.178	0.588	0.201	0.185	0.206	0.193	0.352	0.173	0.244
vret	0.247	0.312	0.532	0.402	0.25	0.35	0.476	0.35	0.52	0.718	0.385	0.248	0.274	0.219	0.345	0.283	0.292	0.452	0.341	0.654
bel	0.216	0.327	0.523	0.31	0.231	0.207	0.213	0.232	0.217	0.27	0.304	0.263	0.223	0.25	0.41	0.362	0.253	0.28	0.22	0.433
zuc	0.231	0.337	0.177	0.255	0.207	0.221	0.215	0.206	0.37	0.282	0.267	0.183	0.352	0.431	0.848	0.196	0.287	0.203	0.195	0.295
cup	0.281	0.274	0.214	0.22	0.236	0.211	0.234	0.183	0.432	0.409	0.361	0.212	0.272	0.324	0.19	0.231	0.205	0.68	0.286	0.325
tral	0.31	0.279	0.208	0.214	0.219	0.199	0.225	0.191	0.206	0.235	0.3	0.195	0.237	0.287	0.256	0.207	0.21	0.724	0.178	0.231
me31B	0.212	0.302	0.274	0.249	0.246	0.313	0.305	0.269	0.33	0.324	0.256	0.405	0.636	0.285	0.199	0.698	0.735	0.253	0.183	0.306
shu	0.468	0.445	0.246	0.213	0.244	0.293	0.205	0.216	0.191	0.26	0.347	0.172	0.23	0.211	0.195	0.226	0.175	0.187	0.18	0.556
BoYb	0.541	0.693	0.393	0.233	0.247	0.35	0.262	0.342	0.333	0.404	0.247	0.298	0.642	0.37	0.275	0.292	0.248	0.32	0.638	0.241
