## Supplementary Table S2 for "In silico screening by AlphaFold2 program revealed the potential binding partners of nuage-localizing proteins and piRNA-related proteins"

### Sheet: Sheet1
Supplemental Table S2
The experimentally determined 3D structure models for the nuage-localizing/piRNA-related proteins.
Protein				bound molecule
name	full length (residue)	model_length (residue)	model_domain	name	full length (residue)	model_length (residue)	model_domain	PDB entry	PDB_title
Vas¶	661	163	RecA-like	Osk	606	107	Lotus	5NT7	LOTUS domain of Oskar in complex with the C-terminal RecA-like domain of Vasa
Vas¶	661	20	-	Gustavus	279	214	SPRY	2IHS	SPRY domain of GUSTAVUS in complex with a 20-residue VASA peptide
Vas¶	661	434	Helicase	ssRNA	-	-	-	2DB3	Structural basis for RNA unwinding by the DEAD-box protein Drosophila Vasa
Qin/Kumo§	1857	212	eTud	Qin/Kumo§	1857	212	eTud	7OC3	Crystal structure of the third tudor domain of Qin						構造はダイマーのようにも見えるが、安定かどうか不明？結晶中のパッキングかもしれない。
Krimp§	746	242	eTud	-	-	-	-	7CFB	Drosophila melanogaster Krimper eTud1 apo structure
Krimp§	746	242	eTud	AGO3*	867	16	-	7CFC	Drosophila melanogaster Krimper eTud1-Ago3 complex
Krimp§	746	242	eTud	Aub*	866	13	-	7CFD	Drosophila melanogaster Krimper eTud2-AubR15me2 complex
Mael	459	255	MAEL	-	-	-	-	4YBG	Crystal structure of the MAEL domain of Drosophila melanogaster Maelstrom
Aub*	866	6	-	Tudor§	2515	172	eTud	3NTH	Crystal structure of Tudor and Aubergine [R13(me2s)] complex
Aub*	866	13	-	Tudor§	2515	172	eTud	3NTI	Crystal structure of Tudor and Aubergine [R15(me2s)] complex
Piwi*	843	810	N, PAZ, MID, PIWI	ssRNA	-	-	-	6KR6	Crystal structure of Drosophila Piwi
Papi§	576	223	eTud	-	-	-	-	5YGB	Crystal structure of drosophila melanogaster Papi extended Tudor domain mutant - D287A
Papi§	576	223	eTud	-	-	-	-	5YGC	Crystal structure of Drosophila melanogaster Papi extended Tudor domain
Papi§	576	223	eTud	Piwi*	843	11	-	5YGD	Crystal structure of Drosophila melanogaster Papi extended Tudor domain (D287A) in complex with Piwi N-terminal R10me2s peptide													11残基Piwi
Papi§	576	223	eTud	Piwi*	843	9	-	5YGF	Crystal structure of Drosophila melanogaster Papi extended Tudor domain (D287A) in complex with Piwi N-terminal R10-unme peptide													9残基Piwi
DDX3X¶ (homolog of Belle¶)	662	450	Helicase	RNA:DNA	-	-	-	7LIU	DDX3X bound to ATP analog and remodeled RNA:DNA hybrid
Zuc	253	220	Nuclease	Zuc	253	220	Nuclease	4GEL	Crystal structure of Zucchini
Zuc	253	220	Nuclease	Zuc	253	220	Nuclease	4GEM	Crystal structure of Zucchini (K171A)
Zuc	253	220	Nuclease	-	-	-	-	4GEN	Crystal structure of Zucchini (monomer)
Zuc	253	169	Nuclease	-	-	-	-	4H4A	Crystal structure of the C-terminal domain of Drosophila melanogaster Zucchini
Cup	1117	130	-	eIF4E1	259	248		4AXG	Structure of eIF4E-Cup complex	Deposited: 2012-06-12 Released: 2012-08-29
Tral	657	88	Lsm	-	-	-	-	2VXE	SOLUTION STRUCTURE OF THE LSM DOMAIN OF DROSOPHILA MELANOGASTER TRAL (TRAILER HITCH)
Me31B¶	459	172	RecA-like	Gigyf	1574	27	-	6S8R	D. melanogaster RNA helicase Me31B in complex with GIGYF
FKBP52 (homolog of Shu)	459	336	FKBP	Hsp90B	724	5	-	1QZ2	Crystal Structure of FKBP52 C-terminal Domain complex with the C-terminal peptide MEEVD of Hsp90
* PIWI-family member proteins
¶ RNA helicase
§ Tudor domain containing protein
