## Supplementary Table S4 for "In silico screening by AlphaFold2 program revealed the potential binding partners of nuage-localizing proteins and piRNA-related proteins"

### Sheet: sheet1
Supplemental Table S4
The hydrophobic residues found in the predicted interface between Spn-E and Squ proteins
Spn-E residue	Accessible Surface Area, Å²	Buried Surface Area, Å²	ΔiG ,Solvation energy effect, kcal/mol
		Buried area percentage, one bar per 10%
A:GLN 627	86.36	10.26 ||	-0.12
A:ASP 630	53.37	3.65 |	0.06
A:TRP 633	25.61	10.33 |||||	0.11
A:MET 634	39.73	32.55 |||||||||	0.65
A:ILE 637	61.88	61.54 ||||||||||	0.82
A:PHE 638	27.72	27.72 |||||||||||	0.43
A:ASP 640	62.12	61.01 ||||||||||	-0.13
A:SER 642	19.66	8.62 |||||	0.14
A:VAL 647	8.69	8.02 ||||||||||	0.13
A:TRP 650	24.82	8.91 ||||	0.14
A:ARG 651	69.73	69.14 ||||||||||	-0.97
A:LEU 654	60.83	24.47 |||||	0.39
A:THR 655	42.27	42.27 ||||||||||	0.28
A:ASN 658	99.88	43.78 |||||	0.18
A:ILE 659	84.94	78.49 ||||||||||	1.25
A:VAL 660	4.70	1.51 ||||	0.02
A:GLY 663	63.81	0.86 |	-0.01
A:HIS 664	120.12	66.34 ||||||	0.08
A:ASP 665	114.63	57.47 ||||||	0.10
A:GLU 667	108.80	44.24 |||||	0.01
A:SER 668	47.34	46.92 ||||||||||	0.46
A:ARG 671	164.53	123.34 ||||||||	-0.60
A:TRP 672	26.55	26.55 |||||||||||	0.33
A:ARG 675	179.75	167.59 ||||||||||	-2.16
A:PHE 676	60.59	60.47 ||||||||||	0.97
A:HIS 677	38.09	16.67 |||||	0.47
A:ASN 710	154.74	13.74 |	-0.16
A:GLN 711	91.56	15.42 ||	0.12
A:MET 712	125.24	5.16 |	-0.06
A:ASP 714	75.78	54.81 ||||||||	0.28
A:ASP 715	89.86	65.00 ||||||||	0.25
A:ARG 716	74.20	63.19 |||||||||	-0.70
A:GLU 717	24.39	9.79 |||||	0.01
A:LYS 718	43.68	0.50 |	0.01
A:ALA 719	31.45	21.33 |||||||	0.33
A:LEU 722	1.85	0.50 |||	0.01
A:ARG 788	189.89	95.69 ||||||	-1.66
A:SER 819	122.91	68.38 ||||||	-0.02
A:LYS 820	179.30	28.58 ||	0.45
A:TYR 821	112.28	7.80 |	-0.06
A:VAL 822	25.35	18.73 ||||||||	0.30
A:PRO 823	29.64	20.65 |||||||	0.33
A:LYS 834	33.66	13.03 ||||	-0.48
A:SER 967	120.48	16.04 ||	0.26
A:VAL1023	34.28	20.22 ||||||	0.13
A:SER1024	10.01	8.02 |||||||||	0.13
A:GLY1025	33.73	26.23 ||||||||	0.19
A:ASN1026	57.39	17.06 |||	-0.16
A:ARG1028	158.56	48.54 ||||	-0.59
A:TRP1029	29.60	2.89 |	-0.02
A:SER1030	20.89	17.24 |||||||||	0.28
A:THR1031	105.86	20.22 ||	0.03
A:LEU1078	30.26	2.68 |	0.04
A:GLN1231	43.00	8.16 ||	-0.09
A:CYS1234	33.13	10.90 ||||	0.16
A:ASN1235	23.64	5.40 |||	-0.06
A:LYS1236	196.49	12.45 |	-0.12
A:GLU1237	75.84	4.86 |	-0.05
A:GLY1238	12.55	12.55 ||||||||||	0.20
A:GLU1274	123.52	63.65 ||||||	-0.56
A:VAL1277	3.02	3.02 |||||||||||	0.05
A:ILE1278	89.20	65.46 ||||||||	1.03
A:ASN1281	25.57	24.27 ||||||||||	-0.07
A:GLN1282	66.39	54.98 |||||||||	0.07
A:TYR1285	85.13	81.29 ||||||||||	0.16
A:TYR1286	43.05	41.00 ||||||||||	0.04
A:SER1289	13.59	13.23 ||||||||||	0.15
A:PHE1292	54.28	18.00 ||||	0.29
A:PHE1294	114.86	73.35 |||||||	1.17
A:LYS1295	150.02	4.65 |	-0.05
A:GLU1297	88.07	27.55 ||||	-0.41
A:PRO1300	40.81	10.00 |||	-0.11
A:ALA1301	46.48	44.98 ||||||||||	0.04
A:VAL1302	37.69	18.83 |||||	0.30
A:SER1303	57.58	10.70 ||	0.17
A:GLU1306	90.80	67.68 ||||||||	-0.07
A:SER1309	71.00	39.98 ||||||	-0.03
A:ILE1310	20.09	19.75 ||||||||||	0.32
A:THR1312	68.73	33.10 |||||	0.48
A:GLN1313	75.99	50.12 |||||||	-0.17
A:ARG1315	46.93	23.26 |||||	-0.20
A:SER1316	58.54	26.41 |||||	0.20
A:ASN1319	47.33	28.28 ||||||	0.09
A:CYS1323	35.29	5.11 ||	0.21
A:ASN1343	89.62	51.90 ||||||	-0.24
A:LEU1346	121.16	84.08 |||||||	1.35
A:PRO1347	119.16	31.04 |||	0.19
A:LEU1348	163.05	4.18 |	-0.05
A:PRO1349	73.90	26.03 ||||	0.40
A:ASN1350	145.02	15.32 ||	0.06
A:PRO1352	77.50	28.06 ||||	0.39
A:PHE1353	29.62	14.48 |||||	0.23
A:MET1361	59.99	36.23 |||||||	1.18
A:HIS1362	16.64	7.25 |||||	-0.08
A:SER1363	80.95	48.99 |||||||	0.43
A:LEU1364	55.57	50.88 ||||||||||	0.07
A:THR1365	64.06	38.48 |||||||	0.52
A:GLU1366	163.53	91.03 ||||||	-0.21
A:GLN1368	125.67	23.88 ||	-0.14
Squ residue	Accessible Surface Area, Å²	Buried Surface Area, Å²	ΔiG ,Solvation energy effect, kcal/mol
		Buried area percentage, one bar per 10%
B:THR 68	90.36	3.68 |	0.06
B:ARG 70	161.14	6.93 |	0.05
B:ASP 71	76.43	44.15 ||||||	0.34
B:ILE 72	79.57	7.67 |	0.12
B:GLN 74	91.34	57.29 |||||||	0.03
B:SER 75	40.27	40.27 ||||||||||	-0.12
B:GLN 77	130.40	9.25 |	0.14
B:LEU 78	94.34	94.01 ||||||||||	1.48
B:MET 79	9.16	7.16 ||||||||	0.17
B:ASN 81	73.99	11.33 ||	-0.10
B:ILE 82	21.90	21.23 ||||||||||	0.34
B:ILE 85	35.66	2.84 |	0.05
B:ALA 86	16.73	1.96 ||	-0.02
B:LEU 91	189.45	15.37 |	0.25
B:MET 97	107.35	19.16 ||	0.33
B:ASP 99	24.65	1.23 |	-0.01
B:TRP 100	112.97	89.04 ||||||||	1.02
B:ASP 102	70.69	1.84 |	-0.02
B:GLU 103	130.06	60.67 |||||	-0.38
B:SER 104	97.63	13.26 ||	0.08
B:THR 105	31.23	0.74 |	-0.01
B:ASN 106	76.43	72.39 ||||||||||	-0.14
B:GLU 107	145.74	116.91 |||||||||	-0.36
B:LEU 108	99.91	64.56 |||||||	1.03
B:GLU 109	11.86	10.99 ||||||||||	-0.05
B:ALA 110	43.95	43.95 ||||||||||	0.68
B:LEU 111	93.11	86.59 ||||||||||	1.39
B:ALA 112	19.24	8.45 |||||	0.12
B:MET 113	65.13	65.13 ||||||||||	1.48
B:MET 114	86.45	86.45 |||||||||||	2.44
B:ARG 115	100.83	24.06 |||	0.47
B:PHE 117	128.46	71.20 ||||||	1.12
B:GLY 118	61.18	2.70 |	-0.03
B:MET 119	105.01	95.64 ||||||||||	2.43
B:MET 120	110.66	24.14 |||	0.13
B:SER 121	33.62	20.97 |||||||	-0.09
B:MET 122	207.04	194.87 ||||||||||	3.41
B:ALA 123	91.59	89.87 ||||||||||	0.77
B:THR 124	68.77	11.45 ||	-0.09
B:ASP 125	139.94	100.12 ||||||||	-0.50
B:SER 126	79.20	41.35 ||||||	-0.25
B:LEU 127	146.34	73.74 ||||||	1.18
B:PRO 128	97.06	21.78 |||	0.35
B:VAL 129	140.77	0.00	0.00
B:LEU 130	147.44	76.71 ||||||	1.23
B:PRO 131	98.62	32.98 ||||	0.53
B:VAL 133	133.49	78.83 ||||||	1.23
B:PRO 135	113.52	2.16 |	0.03
B:PRO 136	65.03	28.55 |||||	0.46
B:LYS 141	119.28	36.50 ||||	-0.62
B:ILE 143	75.04	73.86 ||||||||||	1.18
B:ARG 144	176.15	15.77 |	-0.15
B:ASN 145	123.44	61.93 ||||||	-0.16
B:LYS 148	168.01	83.32 |||||	-0.48
B:GLN 149	106.46	8.44 |	-0.07
B:PHE 150	119.17	100.80 |||||||||	1.61
B:PRO 151	68.67	1.47 |	-0.02
B:LEU 152	75.91	72.56 ||||||||||	1.16
B:ILE 153	54.47	35.56 |||||||	0.19
B:THR 154	34.51	20.99 |||||||	0.16
B:PRO 156	109.98	31.92 |||	0.33
B:PHE 158	133.61	53.39 ||||	0.73
B:PHE 159	126.45	125.19 ||||||||||	1.52
B:LYS 160	131.30	29.31 |||	0.47
B:PRO 161	107.54	99.51 ||||||||||	1.58
B:ARG 162	224.86	130.93 ||||||	-0.79
B:LYS 163	177.61	87.27 |||||	0.53
B:ILE 164	154.83	114.92 ||||||||	1.19
B:PRO 165	120.12	48.46 |||||	0.52
B:ARG 166	230.00	145.54 |||||||	-1.20
B:THR 167	135.23	21.86 ||	0.34
