## Supplementary Table S5 for "In silico screening by AlphaFold2 program revealed the potential binding partners of nuage-localizing proteins and piRNA-related proteins"

### Sheet: Sheet1
Supplemental Table S5
The AlphaFold2 screening for the interacting pairs of Squ, Tej, Vas against 430 oogenesis-related proteins
Oogenesis-related gene	Squ	Tej	Vas	max_score
baf	0.45	0.28	0.85	0.85
mats	0.41	0.31	0.79	0.79
jagn	0.41	0.72	0.47	0.72
Vps25	0.71	0.2	0.53	0.71
abo	0.39	0.45	0.68	0.68
cathD	0.42	0.28	0.67	0.67
Rab11	0.4	0.46	0.67	0.67
Nup44A	0.65	0.24	0.26	0.65
nclb	0.64	0.23	0.51	0.64
Pka-C1	0.36	0.64	0.31	0.64
vls	0.57	0.2	0.63	0.63
mei-W68	0.63	0.2	0.26	0.63
DNaseII	0.63	0.36	0.22	0.63
spn-D	0.62	0.21	0.56	0.62
CSN3	0.62	0.19	0.21	0.62
Hsc70-4	0.4	0.27	0.62	0.62
Rab7	0.33	0.62	0.5	0.62
RhoL	0.38	0.3	0.61	0.61
Pp1-87B	0.59	0.43	0.33	0.59
qua	0.59	0.24	0.26	0.59
Rab4	0.42	0.59	0.45	0.59
phm	0.3	0.59	0.23	0.59
Rala	0.31	0.57	0.46	0.57
Dsor1	0.23	0.57	0.48	0.57
HDAC1	0.28	0.31	0.56	0.56
ea	0.26	0.21	0.56	0.56
Cdc42	0.54	0.3	0.32	0.54
alien	0.54	0.17	0.21	0.54
SCAR	0.15	0.16	0.54	0.54
cpb	0.22	0.53	0.21	0.53
kuz	0.2	0.21	0.53	0.53
drk	0.17	0.32	0.53	0.53
Myt1	0.35	0.3	0.52	0.52
poly	0.2	0.19	0.52	0.52
Rab6	0.51	0.5	0.43	0.51
Rab10	0.46	0.34	0.51	0.51
cpa	0.2	0.26	0.51	0.51
mts	0.5	0.34	0.37	0.5
ptc	0.32	0.26	0.5	0.5
spz	0.18	0.19	0.5	0.5
jub	0.17	0.18	0.5	0.5
Rab5	0.49	0.44	0.48	0.49
Pten	0.49	0.29	0.39	0.49
spn-B	0.49	0.25	0.2	0.49
ALiX	0.49	0.24	0.28	0.49
CSN8	0.21	0.49	0.36	0.49
MED15	0.18	0.17	0.49	0.49
par-6	0.13	0.23	0.48	0.48
tsu	0.15	0.48	0.22	0.48
Ras85D	0.25	0.47	0.42	0.47
Pen	0.39	0.27	0.47	0.47
flw	0.47	0.33	0.26	0.47
tkv	0.47	0.3	0.23	0.47
CSN7	0.3	0.39	0.47	0.47
Vm32E	0.15	0.25	0.47	0.47
Diap1	0.15	0.2	0.47	0.47
Nup62	0.12	0.16	0.47	0.47
sosie	0.46	0.17	0.31	0.46
Rho1	0.46	0.26	0.34	0.46
Nprl2	0.46	0.25	0.36	0.46
ex	0.3	0.21	0.46	0.46
sty	0.16	0.26	0.46	0.46
EDTP	0.45	0.37	0.41	0.45
scb	0.45	0.25	0.25	0.45
eff	0.45	0.28	0.27	0.45
ItgaPS4	0.45	0.26	0.25	0.45
pelo	0.35	0.19	0.45	0.45
ItgaPS5	0.447	0.25	0.24	0.447
Burs	0.44	0.38	0.26	0.44
PDZ-GEF	0.24	0.24	0.44	0.44
Mrtf	0.19	0.21	0.44	0.44
tsr	0.17	0.19	0.43	0.43
endos	0.34	0.3	0.43	0.43
Akt	0.43	0.25	0.3	0.43
kek1	0.24	0.19	0.43	0.43
14-3-3epsilon	0.25	0.2	0.43	0.43
dpp	0.22	0.31	0.43	0.43
GMF	0.17	0.33	0.43	0.43
cindr	0.15	0.21	0.43	0.43
Ote	0.15	0.3	0.42	0.42
puc	0.29	0.42	0.22	0.42
14-3-3zeta	0.24	0.26	0.42	0.42
Hsp60C	0.42	0.26	0.2	0.42
Pxt	0.29	0.42	0.26	0.42
Ssrp	0.21	0.23	0.42	0.42
Catsup	0.19	0.18	0.42	0.42
Atx2	0.177	0.36	0.42	0.42
CSN5	0.41	0.22	0.24	0.41
Hrb98DE	0.41	0.21	0.26	0.41
CycJ	0.41	0.28	0.23	0.41
Ced-12	0.41	0.21	0.23	0.41
stil	0.3	0.32	0.4	0.4
Cdk1	0.23	0.4	0.25	0.4
CG12716	0.19	0.26	0.4	0.4
wbl	0.4	0.31	0.24	0.4
Syp	0.39	0.4	0.24	0.4
Uba1	0.34	0.27	0.4	0.4
Vml	0.169	0.4	0.39	0.4
lsn	0.39	0.2	0.22	0.39
park	0.19	0.19	0.39	0.39
Nup93-1	0.39	0.21	0.24	0.39
Dlic	0.26	0.25	0.39	0.39
grk	0.235	0.18	0.39	0.39
cni	0.17	0.18	0.39	0.39
chico	0.19	0.3	0.38	0.38
CG15721	0.19	0.23	0.38	0.38
arm	0.38	0.28	0.22	0.38
egl	0.23	0.2	0.38	0.38
pcs	0.19	0.18	0.38	0.38
okr	0.18	0.38	0.21	0.38
rngo	0.16	0.18	0.38	0.38
spir	0.17	0.2	0.37	0.37
bun	0.17	0.2	0.37	0.37
slmo	0.37	0.21	0.23	0.37
eya	0.37	0.25	0.21	0.37
lost	0.37	0.33	0.21	0.37
polo	0.28	0.37	0.23	0.37
sll	0.26	0.37	0.22	0.37
CIAPIN1	0.22	0.26	0.37	0.37
mago	0.312	0.36	0.33	0.36
Shc	0.32	0.36	0.29	0.36
Rac1	0.25	0.29	0.36	0.36
spn-A	0.36	0.22	0.24	0.36
Mer	0.36	0.2	0.26	0.36
lok	0.27	0.36	0.22	0.36
qm	0.25	0.22	0.36	0.36
Sfmbt	0.24	0.23	0.36	0.36
Cp7Fb	0.24	0.35	0.36	0.36
lic	0.23	0.36	0.26	0.36
Sec8	0.22	0.23	0.36	0.36
pigs	0.2	0.19	0.36	0.36
dap	0.19	0.19	0.36	0.36
spi	0.13	0.18	0.36	0.36
chic	0.35	0.25	0.25	0.35
nesd	0.35	0.24	0.27	0.35
brn	0.35	0.29	0.22	0.35
Rop	0.35	0.24	0.24	0.35
egh	0.35	0.23	0.23	0.35
mon2	0.35	0.24	0.28	0.35
gbb	0.35	0.29	0.25	0.35
Hus1-like	0.34	0.35	0.26	0.35
gig	0.34	0.35	0.33	0.35
sesB	0.29	0.26	0.35	0.35
SmD3	0.13	0.35	0.21	0.35
Ptpmeg2	0.34	0.32	0.22	0.34
aurB	0.28	0.34	0.26	0.34
spo	0.28	0.34	0.26	0.34
lola	0.16	0.18	0.34	0.34
usp	0.34	0.31	0.22	0.34
Tao	0.21	0.2	0.34	0.34
Ilp8	0.19	0.25	0.34	0.34
CalpB	0.28	0.34	0.22	0.34
sgg	0.34	0.34	0.26	0.34
Nup154	0.34	0.23	0.25	0.34
Septin2	0.34	0.17	0.2	0.34
Cul2	0.34	0.33	0.22	0.34
Pka-R1	0.32	0.34	0.22	0.34
Pat1	0.26	0.34	0.27	0.34
swa	0.23	0.34	0.23	0.34
retn	0.2	0.24	0.34	0.34
psd	0.19	0.24	0.33	0.33
apt	0.17	0.3	0.33	0.33
fs1K10	0.21	0.33	0.29	0.33
Csk	0.33	0.23	0.24	0.33
ball	0.24	0.33	0.33	0.33
Past1	0.33	0.23	0.25	0.33
pds5	0.33	0.26	0.32	0.33
Cbl	0.33	0.26	0.22	0.33
vnc	0.307	0.33	0.23	0.33
psidin	0.29	0.33	0.28	0.33
spin	0.24	0.33	0.27	0.33
IKKepsilon	0.24	0.33	0.32	0.33
csw	0.23	0.33	0.23	0.33
Atg7	0.19	0.33	0.27	0.33
stau	0.16	0.23	0.33	0.33
Mad	0.22	0.32	0.21	0.32
del	0.32	0.2	0.28	0.32
neb	0.32	0.22	0.2	0.32
H15	0.32	0.2	0.29	0.32
Smn	0.32	0.2	0.3	0.32
mdy	0.32	0.26	0.21	0.32
Ddx1	0.31	0.21	0.32	0.32
CG13998	0.27	0.25	0.32	0.32
Gmd	0.26	0.31	0.32	0.32
egg	0.25	0.22	0.32	0.32
Sec15	0.21	0.32	0.2	0.32
LIMK1	0.2	0.22	0.32	0.32
Stat92E	0.194	0.32	0.23	0.32
arx	0.13	0.26	0.31	0.31
sel	0.27	0.29	0.31	0.31
Rack1	0.31	0.24	0.26	0.31
Aatf	0.23	0.18	0.31	0.31
Rap1	0.28	0.29	0.31	0.31
Suvar3-9	0.31	0.24	0.23	0.31
M1BP	0.22	0.24	0.31	0.31
Suvar3-3	0.25	0.31	0.24	0.31
goe	0.24	0.31	0.24	0.31
mio	0.22	0.24	0.31	0.31
bgcn	0.31	0.27	0.28	0.31
Nprl3	0.31	0.21	0.24	0.31
Parp	0.31	0.24	0.24	0.31
AGO1	0.3	0.26	0.31	0.31
Btk	0.26	0.21	0.31	0.31
Eip75B	0.22	0.21	0.31	0.31
Moe	0.19	0.31	0.24	0.31
Scm	0.18	0.19	0.31	0.31
ranshi	0.17	0.28	0.31	0.31
capt	0.16	0.17	0.31	0.31
upd1	0.26	0.28	0.3	0.3
Dcp-1	0.22	0.25	0.3	0.3
BEAF-32	0.13	0.3	0.24	0.3
fs1N	0.21	0.22	0.3	0.3
M6	0.17	0.18	0.3	0.3
fng	0.3	0.22	0.25	0.3
snRNP-U1-70K	0.3	0.26	0.25	0.3
fbl	0.3	0.21	0.2	0.3
jar	0.25	0.24	0.3	0.3
CG12517	0.19	0.21	0.3	0.3
E2f2	0.14	0.16	0.3	0.3
snf	0.12	0.3	0.21	0.3
cact	0.18	0.19	0.29	0.29
Drice	0.24	0.2	0.29	0.29
mys	0.23	0.29	0.22	0.29
jvl	0.25	0.29	0.27	0.29
shrb	0.14	0.22	0.29	0.29
CSN1b	0.29	0.2	0.24	0.29
slbo	0.22	0.18	0.29	0.29
drd	0.29	0.23	0.24	0.29
sl	0.29	0.23	0.24	0.29
Cyp18a1	0.29	0.27	0.29	0.29
flr	0.29	0.23	0.23	0.29
sima	0.29	0.21	0.26	0.29
Pi3K92E	0.28	0.26	0.29	0.29
hpo	0.26	0.28	0.29	0.29
raptor	0.26	0.29	0.27	0.29
cos	0.25	0.2	0.29	0.29
Cp7Fc	0.2	0.29	0.21	0.29
jing	0.19	0.21	0.29	0.29
Sce	0.16	0.29	0.24	0.29
CG14187	0.18	0.22	0.28	0.28
CkIIalpha	0.28	0.24	0.27	0.28
Dronc	0.17	0.28	0.21	0.28
ovo	0.19	0.24	0.28	0.28
p53	0.18	0.19	0.28	0.28
ecd	0.28	0.21	0.22	0.28
Vm26Ab	0.16	0.28	0.28	0.28
milt	0.16	0.18	0.28	0.28
Cyfip	0.27	0.25	0.28	0.28
l2gl	0.28	0.25	0.27	0.28
CkIIbeta	0.28	0.18	0.27	0.28
rin	0.28	0.22	0.26	0.28
spoon	0.26	0.28	0.24	0.28
Vm26Aa	0.16	0.21	0.28	0.28
if	0.28	0.22	0.25	0.28
tho2	0.28	0.25	0.25	0.28
drosha	0.28	0.24	0.27	0.28
kibra	0.28	0.22	0.21	0.28
Dcr-1	0.27	0.28	0.28	0.28
veli	0.25	0.19	0.28	0.28
ash1	0.21	0.23	0.28	0.28
CG32642	0.14	0.28	0.23	0.28
Prosalpha7	0.27	0.21	0.26	0.27
Axn	0.27	0.21	0.27	0.27
sqd	0.15	0.27	0.22	0.27
DCP1	0.21	0.27	0.23	0.27
Eip74EF	0.27	0.23	0.22	0.27
lark	0.13	0.27	0.2	0.27
CG13299	0.19	0.2	0.27	0.27
Nup107	0.27	0.22	0.23	0.27
muskelin	0.24	0.27	0.24	0.27
ph-p	0.19	0.21	0.27	0.27
nudE	0.27	0.21	0.22	0.27
Pi4KIIIalpha	0.27	0.27	0.27	0.27
loco	0.27	0.2	0.24	0.27
CG7483	0.27	0.23	0.2	0.27
smo	0.27	0.26	0.23	0.27
otu	0.25	0.19	0.27	0.27
SERCA	0.23	0.24	0.27	0.27
Vav	0.22	0.27	0.22	0.27
Pvf1	0.15	0.26	0.22	0.26
l2gd1	0.19	0.21	0.26	0.26
Apc2	0.24	0.26	0.23	0.26
Tor	0.26	0.24	0.21	0.26
tor	0.26	0.24	0.21	0.26
Cortactin	0.14	0.2	0.26	0.26
fu	0.26	0.23	0.22	0.26
hop	0.23	0.26	0.21	0.26
hts	0.2	0.22	0.26	0.26
tai	0.21	0.24	0.26	0.26
Zfrp8	0.23	0.26	0.22	0.26
cic	0.21	0.23	0.26	0.26
shd	0.25	0.26	0.22	0.26
mam	0.21	0.22	0.26	0.26
ct	0.21	0.23	0.26	0.26
Apc	0.25	0.26	0.25	0.26
enc	0.2	0.22	0.26	0.26
wg	0.2	0.22	0.26	0.26
aop	0.2	0.2	0.26	0.26
chif	0.2	0.21	0.26	0.26
Abl	0.23	0.23	0.26	0.26
Cp7Fa	0.17	0.18	0.26	0.26
Cip4	0.26	0.18	0.23	0.26
Iml1	0.25	0.26	0.25	0.26
mbc	0.26	0.26	0.26	0.26
mfr	0.26	0.26	0.26	0.26
Grip128	0.26	0.21	0.23	0.26
AP-2alpha	0.26	0.26	0.26	0.26
Sec5	0.24	0.22	0.26	0.26
Kdm5	0.23	0.26	0.24	0.26
Atg1	0.2	0.23	0.26	0.26
Lkb1	0.19	0.26	0.21	0.26
wisp	0.22	0.25	0.23	0.25
modmdg4	0.19	0.19	0.25	0.25
dally	0.25	0.23	0.25	0.25
emc	0.17	0.19	0.25	0.25
sqh	0.25	0.23	0.23	0.25
Spt6	0.25	0.25	0.25	0.25
RecQ4	0.23	0.23	0.25	0.25
mip40	0.2	0.25	0.23	0.25
dup	0.17	0.17	0.25	0.25
lin-28	0.25	0.19	0.2	0.25
wts	0.22	0.25	0.21	0.25
eIF4A	0.25	0.22	0.21	0.25
Ge-1	0.25	0.24	0.22	0.25
wuho	0.22	0.19	0.25	0.25
CCT1	0.25	0.23	0.25	0.25
Rok	0.19	0.25	0.23	0.25
Crk	0.15	0.24	0.23	0.24
nsl1	0.18	0.21	0.24	0.24
Pdcd4	0.24	0.17	0.24	0.24
bic	0.14	0.19	0.24	0.24
Pcyt1	0.17	0.21	0.24	0.24
mip120	0.16	0.24	0.23	0.24
sktl	0.23	0.24	0.23	0.24
ena	0.19	0.2	0.24	0.24
CG1077	0.22	0.22	0.24	0.24
Src64B	0.23	0.24	0.22	0.24
upd3	0.17	0.24	0.22	0.24
bai	0.13	0.22	0.24	0.24
mim	0.22	0.22	0.24	0.24
alpha-Spec	0.21	0.22	0.24	0.24
glo	0.15	0.19	0.24	0.24
Cp36	0.17	0.2	0.24	0.24
pasha	0.15	0.24	0.23	0.24
wcd	0.18	0.19	0.24	0.24
ttk	0.15	0.24	0.2	0.24
baz	0.18	0.2	0.24	0.24
aPKC	0.21	0.23	0.24	0.24
pum	0.24	0.21	0.24	0.24
Prat	0.24	0.22	0.23	0.24
Chd1	0.23	0.24	0.24	0.24
Mhc	0.23	0.24	0.24	0.24
asp	0.2	0.22	0.24	0.24
bcd	0.2	0.2	0.24	0.24
shg	0.22	0.21	0.24	0.24
pea	0.24	0.24	0.23	0.24
sog	0.22	0.21	0.24	0.24
asun	0.24	0.21	0.23	0.24
Inx2	0.19	0.24	0.21	0.24
Ppat-Dpck	0.24	0.23	0.22	0.24
gammaTub37C	0.23	0.23	0.22	0.23
kra	0.23	0.19	0.2	0.23
Hsp83	0.23	0.21	0.23	0.23
Egfr	0.22	0.23	0.23	0.23
twf	0.15	0.17	0.23	0.23
stl	0.23	0.19	0.23	0.23
brat	0.191	0.2	0.23	0.23
EcR	0.19	0.23	0.22	0.23
tld	0.23	0.2	0.21	0.23
ab	0.17	0.19	0.23	0.23
Vm26Ac	0.19	0.21	0.23	0.23
Vps36	0.19	0.2	0.23	0.23
Med	0.2	0.23	0.21	0.23
rhi	0.19	0.17	0.23	0.23
Strica	0.18	0.23	0.21	0.23
CG32022	0.17	0.23	0.23	0.23
CG15930	0.16	0.23	0.21	0.23
fs1M3	0.2	0.21	0.23	0.23
mid	0.21	0.19	0.23	0.23
mop	0.21	0.22	0.23	0.23
msps	0.21	0.21	0.23	0.23
dec	0.2	0.21	0.23	0.23
Dlg5	0.2	0.22	0.23	0.23
Hrb27C	0.13	0.23	0.2	0.23
Cul5	0.203	0.21	0.23	0.23
clos	0.2	0.21	0.23	0.23
chb	0.18	0.2	0.23	0.23
Rbfox1	0.16	0.19	0.23	0.23
shi	0.18	0.23	0.21	0.23
dor	0.2	0.21	0.22	0.22
r2d2	0.14	0.2	0.22	0.22
Dp	0.15	0.22	0.21	0.22
NHP2	0.12	0.19	0.22	0.22
kay	0.15	0.22	0.21	0.22
ari-1	0.2	0.22	0.21	0.22
Dg	0.22	0.21	0.22	0.22
lqfR	0.2	0.21	0.22	0.22
mi	0.18	0.21	0.22	0.22
yki	0.15	0.17	0.22	0.22
Rbsn-5	0.22	0.2	0.21	0.22
Cad99C	0.2	0.2	0.22	0.22
Sry-delta	0.14	0.18	0.22	0.22
Mur11Da	0.17	0.22	0.21	0.22
capu	0.22	0.21	0.22	0.22
Chc	0.21	0.22	0.22	0.22
Smurf	0.21	0.22	0.21	0.22
polybromo	0.21	0.22	0.22	0.22
Trl	0.172	0.18	0.21	0.21
Lis-1	0.2	0.2	0.21	0.21
Taf9	0.19	0.16	0.21	0.21
loqs	0.17	0.18	0.21	0.21
Nost	0.2	0.2	0.21	0.21
tgo	0.19	0.18	0.21	0.21
dsh	0.15	0.18	0.21	0.21
DCP2	0.19	0.2	0.21	0.21
heph	0.19	0.19	0.21	0.21
Grip75	0.21	0.21	0.21	0.21
Tsc1	0.19	0.19	0.21	0.21
elg1	0.19	0.2	0.21	0.21
rump	0.14	0.17	0.21	0.21
wash	0.159	0.18	0.2	0.2
DCTN2-p50	0.12	0.15	0.2	0.2
bam	0.19	0.18	0.2	0.2
dlg1	0.15	0.19	0.2	0.2
Abi	0.19	0.19	0.2	0.2
Khc	0.18	0.19	0.2	0.2
Mettl3	0.17	0.18	0.2	0.2
Rpt4	0.15	0.18	0.2	0.2
CG4066	0.12	0.17	0.19	0.19
mira	0.17	0.16	0.19	0.19
