## Supplementary Table S6 for "In silico screening by AlphaFold2 program revealed the potential binding partners of nuage-localizing proteins and piRNA-related proteins"

### Sheet: Sheet1
Supplemental Table S6
The computed binding affinity of the protein-protein complex on the basis of the three-dimensional structure predicted by AlphaFold2.
Protein-protein complex	Ranking Confidence Score by AlphaFold2	ΔG (kcal mol-1)	Kd (M) at ℃	ICs charged-charged	ICs charged-polar	ICs charged-apolar	ICs polar-polar	ICs polar-apolar	ICs apolar-apolar	NIS charged	NIS apolar
zuc_zuc	0.85	-15.4	4.7e-12	21	18	26	9	35	28	23.94	42.55
AGO3_mael	0.78	-15	9.3e-12	16	22	38	12	29	26	28.04	35.2
aub_mael	0.78	-12.6	5.4e-10	26	21	33	4	12	13	28.75	37.68
me31B_tral	0.74	-18.5	2.6e-14	19	27	52	5	32	48	22.18	40.9
cup_me31B	0.68	-23.3	7.5e-18	24	44	52	20	63	52	23.54	38.48
BoYb_vret	0.64	-22.2	5.2e-17	13	26	55	15	59	92	28.97	37.02
tej_vas	0.61	-13.1	2.7e-10	20	24	29	5	22	13	31.95	38.97
spn_E_tej	0.65	-13.6	1e-10	14	18	25	1	21	34	28.77	36.16
spn_E_squ	0.77	-24.9	5.8e-19	30	45	62	6	53	65	29.38	36.97
aub_vret	0.72	-16.8	4.4e-13	21	21	37	5	32	21	29.47	37.45
BoYb_spn_E	0.69	-17.6	1.3e-13	26	31	56	12	30	32	28.73	37.05
BoYb_shu	0.64	-15.6	3.6e-12	17	17	34	8	31	54	31.21	34.85
me31B_vret	0.64	-11.3	5.1e-09	7	18	27	11	24	34	29.49	38.64
Vps25_squ	0.71	-9.5	1.1e-07	4	6	11	2	15	26	29.83	36.46
Nup44A_squ	0.65	-10.8	1.2e-08	10	1	25	2	12	37	27.22	38.26
nclb_squ	0.64	-10.8	1.3e-08	14	14	23	2	13	32	32.59	36.69
mei-W68_squ	0.63	-10.2	3.4e-08	8	7	22	2	13	33	30.26	37.98
DNaseII_squ	0.63	-14.4	2.9e-11	14	15	34	7	25	31	28.66	35.56
spn_D_squ	0.62	-10	4.6e-08	10	4	28	1	8	7	29.32	38.86
CSN3_squ	0.62	-14.6	2e-11	15	18	48	2	16	36	26.5	38.29
jagn_tej	0.72	-12.9	3.3e-10	10	16	22	4	26	27	26.81	40.52
Pka-C1_tej	0.64	-9.5	1e-07	11	12	15	3	11	21	30.61	35.56
Rab7_tej	0.62	-12.2	1.2e-09	2	10	19	5	25	33	29.11	34.9
baf_vas	0.85	-5.4	0.00011	7	3	12	2	2	4	34.67	41.17
mats_vas	0.79	-8.6	4.8e-07	21	16	23	8	10	9	34.15	40.67
abo_vas	0.68	-14.6	2e-11	24	20	45	0	16	29	31.14	39.94
cathD_vas	0.67	-9	2.3e-07	7	3	22	2	13	12	31.37	42.77
Rab11_vas	0.67	-8.4	6.8e-07	10	8	18	6	14	4	35.03	39.83
vls_vas	0.63	-12.4	8.1e-10	15	17	33	10	25	23	32.36	40.2
Hsc70_4_vas	0.62	-12.5	6.5e-10	30	36	44	11	16	11	34.55	39.39
RhoL_vas	0.61	-7.1	5.7e-06	8	8	12	1	7	11	34.91	39.2
CG34283_piwi	0.85	-23.2	1e-17	25	23	69	11	49	66	33.78	33.91
CG32625_piwi	0.84	-22.7	2.2e-17	37	25	65	10	43	58	34.41	33.6
arx_piwi	0.83	-21.5	1.7e-16	25	38	86	19	41	57	34.25	33.6
CG33703_piwi	0.82	-9.2	1.7e-07	13	6	16	10	15	14	32.37	34.86
GstE12_piwi	0.82	-7.8	1.9e-06	17	8	9	2	4	9	33.29	35.2
CAH4_piwi	0.81	-7.7	2.4e-06	1	4	8	1	8	7	32.52	33.74
CG13192_piwi	0.81	-8	1.4e-06	9	16	15	3	5	1	31.34	35.05
mael_piwi	0.79	-15.2	7.6e-12	17	27	39	8	27	34	31.66	34.67
Adk3_piwi	0.78	-9.3	1.5e-07	18	11	23	1	3	1	32.77	35.26
Alg11_piwi	0.78	-10.4	2.3e-08	15	29	23	0	7	11	30.99	35.08
CG41378_piwi	0.78	-10	4.6e-08	14	5	24	4	10	12	31.99	36.01
CG14036_piwi	0.77	-10.3	2.8e-08	7	7	17	5	17	12	33.48	33.48
CG7966_piwi	0.77	-8.9	3.2e-07	18	8	14	6	10	3	34.21	35.09
Hen1_piwi	0.77	-20.4	1.1e-15	59	38	64	9	23	30	33.94	33.73
Rpp14b_piwi	0.77	-10.5	1.8e-08	6	7	17	0	15	11	33.57	34.41
CG33783_piwi	0.76	-11.5	3.9e-09	8	6	18	4	21	14	32.11	35.26
AANATL4_piwi	0.75	-10.6	1.6e-08	12	9	13	1	15	14	32.87	34.26
CG14787_piwi	0.75	-13.5	1.3e-10	25	27	36	2	13	15	33.58	33.96
CG33160_piwi	0.75	-10.2	3e-08	8	5	34	0	5	17	31.86	35.26
CG3397_piwi	0.75	-7.1	6e-06	13	15	8	5	6	1	33.69	35.22
CG4390_piwi	0.75	-7.7	2.2e-06	6	9	14	2	5	5	31.2	35.47
CG7142_piwi	0.75	-9.5	1.2e-07	8	7	17	3	11	20	28.72	36.89
janA_piwi	0.75	-9.9	5.1e-08	6	8	22	0	10	11	34.46	33.61
yip7_piwi	0.75	-14.1	4.6e-11	7	18	32	3	25	38	30.15	35.48
Binding affinity estimation was performed on the PRODIGY web server.
Bioinformatics, Volume 32, Issue 23, December 2016, Pages 3676–3678, https://doi.org/10.1093/bioinformatics/btw514
